# *In silico* analysis of DNA re-replication across a complete genome reveals cell-to-cell heterogeneity and genome plasticity

**DOI:** 10.1101/2020.03.30.016576

**Authors:** Maria Anna Rapsomaniki, Stella Maxouri, Manuel Ramirez Garrastacho, Patroula Nathanailidou, Nickolaos Nikiforos Giakoumakis, Stavros Taraviras, John Lygeros, Zoi Lygerou

## Abstract

DNA replication is a complex and remarkably robust process: despite its inherent uncertainty, manifested through stochastic replication timing at a single-cell level, multiple control mechanisms ensure its accurate and timely completion across a population. Disruptions in these mechanisms lead to DNA re-replication, closely connected to genomic instability and oncogenesis. We present a stochastic hybrid model of DNA re-replication that accurately portrays the interplay between discrete dynamics, continuous dynamics, and uncertainty. Using experimental data on the fission yeast genome, model simulations show how different regions respond to re-replication, and permit insight into the key mechanisms affecting re-replication dynamics. Simulated and experimental population-level profiles exhibit good correlation along the genome, which is robust to model parameters, validating our approach. At a single-cell level, copy numbers of individual loci are affected by intrinsic properties of each locus, *in cis* effects from adjoining loci and *in trans* effects from distant loci. *In silico* analysis and single-cell imaging reveal that cell-to-cell heterogeneity is inherent in re-replication and can lead to a plethora of genotypic variations. Our thorough *in silico* analysis of DNA re-replication across a complete genome reveals that heterogeneity at the single cell level and robustness at the population level are emerging and co-existing principles of DNA re-replication. Our results indicate that re-replication can promote genome plasticity by generating many diverse genotypes within a population, potentially offering an evolutionary advantage in cells with aberrations in replication control mechanisms.
