## Supplementary Tables for "*In silico* analysis of DNA re-replication across a complete genome reveals cell-to-cell heterogeneity and genome plasticity"

### Sheet: Table S1
Table S1: Locations and efficiencies of the 893 fission yeast origins used as model input (Heichinger et al. 2006)
Origin Index	Location	Efficiency (%)
Ori I-1	90532	2
Ori I-2	113878	15
Ori I-3	127765	13
Ori I-4	150496	13
Ori I-5	166578	7
Ori I-6	176626	6
Ori I-7	190844	17
Ori I-8	199596	23
Ori I-9	230517	21
Ori I-10	240549	2
Ori I-11	245963	15
Ori I-12	275789	7
Ori I-13	293465	19
Ori I-14	299645	11
Ori I-15	322363	9
Ori I-16	326142	33
Ori I-17	334715	9
Ori I-18	338390	6
Ori I-19	342733	24
Ori I-20	351698	10
Ori I-21	357003	15
Ori I-22	361057	23
Ori I-23	367214	23
Ori I-24	374824	13
Ori I-25	386037	1
Ori I-26	396462	15
Ori I-27	404006	6
Ori I-28	419538	7
Ori I-29	432169	6
Ori I-30	441014	6
Ori I-31	464149	3
Ori I-32	473764	12
Ori I-33	490207	33
Ori I-34	507212	13
Ori I-35	515516	2
Ori I-36	528151	12
Ori I-37	549421	9
Ori I-38	565470	19
Ori I-39	581247	10
Ori I-40	594636	9
Ori I-41	607709	1
Ori I-42	612286	7
Ori I-43	622229	2
Ori I-44	625949	7
Ori I-45	635123	12
Ori I-46	645865	12
Ori I-47	656074	1
Ori I-48	664220	8
Ori I-49	684297	16
Ori I-50	690868	6
Ori I-51	707806	23
Ori I-52	713029	33
Ori I-53	717473	51
Ori I-54	734516	14
Ori I-55	751047	13
Ori I-56	768789	8
Ori I-57	782034	8
Ori I-58	793036	14
Ori I-59	823439	5
Ori I-60	844330	40
Ori I-61	876434	27
Ori I-62	881992	19
Ori I-63	889888	2
Ori I-64	904005	51
Ori I-65	913275	4
Ori I-66	920092	5
Ori I-67	949456	13
Ori I-68	967448	41
Ori I-69	978693	5
Ori I-70	995263	7
Ori I-71	1011039	6
Ori I-72	1020574	20
Ori I-73	1030288	5
Ori I-74	1039035	14
Ori I-75	1043427	6
Ori I-76	1047446	14
Ori I-77	1055325	3
Ori I-78	1059781	5
Ori I-79	1082417	57
Ori I-80	1088084	31
Ori I-81	1094898	44
Ori I-82	1131055	13
Ori I-83	1141098	20
Ori I-84	1156828	20
Ori I-85	1164048	14
Ori I-86	1188713	38
Ori I-87	1198285	49
Ori I-88	1218247	8
Ori I-89	1229737	13
Ori I-90	1235693	5
Ori I-91	1257102	60
Ori I-92	1275377	26
Ori I-93	1282801	28
Ori I-94	1315334	13
Ori I-95	1375738	17
Ori I-96	1382406	14
Ori I-97	1388312	33
Ori I-98	1398795	1
Ori I-99	1411409	3
Ori I-100	1423140	46
Ori I-101	1435283	15
Ori I-102	1439786	20
Ori I-103	1442837	42
Ori I-104	1454947	27
Ori I-105	1475393	48
Ori I-106	1487141	11
Ori I-107	1504439	18
Ori I-108	1509675	32
Ori I-109	1574967	37
Ori I-110	1588598	12
Ori I-111	1598438	8
Ori I-112	1620493	17
Ori I-113	1624785	4
Ori I-114	1640654	10
Ori I-115	1645110	9
Ori I-116	1651637	2
Ori I-117	1669401	14
Ori I-118	1683817	2
Ori I-119	1695580	13
Ori I-120	1710321	35
Ori I-121	1718596	25
Ori I-122	1735334	37
Ori I-123	1748489	14
Ori I-124	1770871	5
Ori I-125	1777203	4
Ori I-126	1791786	11
Ori I-127	1795829	9
Ori I-128	1824895	13
Ori I-129	1827930	30
Ori I-130	1836175	45
Ori I-131	1843145	17
Ori I-132	1857815	32
Ori I-133	1865913	13
Ori I-134	1887064	4
Ori I-135	1901859	1
Ori I-136	1921023	5
Ori I-137	1928605	1
Ori I-138	1940651	4
Ori I-139	1949795	6
Ori I-140	1963087	1
Ori I-141	1974174	34
Ori I-142	1980373	11
Ori I-143	2009050	6
Ori I-144	2014231	2
Ori I-145	2017794	1
Ori I-146	2022451	11
Ori I-147	2027252	7
Ori I-148	2030386	19
Ori I-149	2042881	27
Ori I-150	2051708	8
Ori I-151	2067716	1
Ori I-152	2078793	17
Ori I-153	2084908	14
Ori I-154	2088021	12
Ori I-155	2101912	12
Ori I-156	2113677	9
Ori I-157	2119459	4
Ori I-158	2123654	4
Ori I-159	2135567	20
Ori I-160	2141705	7
Ori I-161	2166330	12
Ori I-162	2176426	4
Ori I-163	2190160	9
Ori I-164	2193211	19
Ori I-165	2208653	14
Ori I-166	2216746	5
Ori I-167	2230620	22
Ori I-168	2242233	16
Ori I-169	2251481	20
Ori I-170	2255736	34
Ori I-171	2264812	16
Ori I-172	2274255	7
Ori I-173	2280746	30
Ori I-174	2285764	6
Ori I-175	2304975	17
Ori I-176	2312095	22
Ori I-177	2317847	35
Ori I-178	2337467	15
Ori I-179	2343102	25
Ori I-180	2349452	7
Ori I-181	2355393	1
Ori I-182	2358804	5
Ori I-183	2376539	1
Ori I-184	2391974	5
Ori I-185	2397682	7
Ori I-186	2425576	6
Ori I-187	2441473	33
Ori I-188	2451372	20
Ori I-189	2471981	5
Ori I-190	2499146	18
Ori I-191	2506121	9
Ori I-192	2516139	1
Ori I-193	2528176	17
Ori I-194	2533213	1
Ori I-195	2540433	9
Ori I-196	2561514	12
Ori I-197	2580003	31
Ori I-198	2594596	17
Ori I-199	2600532	11
Ori I-200	2608045	5
Ori I-201	2617190	8
Ori I-202	2627609	3
Ori I-203	2640153	5
Ori I-204	2674970	30
Ori I-205	2682408	9
Ori I-206	2698190	6
Ori I-207	2704153	1
Ori I-208	2720544	22
Ori I-209	2748489	15
Ori I-210	2761477	34
Ori I-211	2776464	12
Ori I-212	2785797	24
Ori I-213	2802175	35
Ori I-214	2815286	3
Ori I-215	2830048	16
Ori I-216	2835094	5
Ori I-217	2849837	7
Ori I-218	2861565	25
Ori I-219	2875990	8
Ori I-220	2882186	1
Ori I-221	2913872	34
Ori I-222	2946761	18
Ori I-223	2959802	48
Ori I-224	2984146	19
Ori I-225	2998536	21
Ori I-226	3011299	41
Ori I-227	3023991	16
Ori I-228	3060156	36
Ori I-229	3079630	6
Ori I-230	3088914	12
Ori I-231	3103397	4
Ori I-232	3117651	11
Ori I-233	3129233	42
Ori I-234	3147434	33
Ori I-235	3167139	10
Ori I-236	3186732	23
Ori I-237	3207386	19
Ori I-238	3226420	9
Ori I-239	3236474	11
Ori I-240	3246083	44
Ori I-241	3269618	38
Ori I-242	3286625	40
Ori I-243	3300727	14
Ori I-244	3319504	42
Ori I-245	3334485	3
Ori I-246	3339136	10
Ori I-247	3370739	3
Ori I-248	3378715	17
Ori I-249	3385784	16
Ori I-250	3406007	43
Ori I-251	3410586	50
Ori I-252	3445462	42
Ori I-253	3463386	28
Ori I-254	3476866	4
Ori I-255	3495064	29
Ori I-256	3505545	8
Ori I-257	3511395	13
Ori I-258	3525569	42
Ori I-259	3550027	59
Ori I-260	3560706	18
Ori I-261	3578643	56
Ori I-262	3595831	20
Ori I-263	3601720	6
Ori I-264	3610600	20
Ori I-265	3637139	42
Ori I-266	3661398	3
Ori I-267	3673963	20
Ori I-268	3688876	24
Ori I-269	3702490	39
Ori I-270	3721830	1
Ori I-271	3730356	21
Ori I-272	3737463	60
Ori I-273	3756323	39
Ori I-274	3760557	45
Ori I-275	3774933	10
Ori I-276	3789432	51
Ori I-277	3805640	10
Ori I-278	3810912	26
Ori I-279	3823078	15
Ori I-280	3838394	45
Ori I-281	3855254	50
Ori I-282	3863634	11
Ori I-283	3875559	45
Ori I-284	3884142	56
Ori I-285	3898021	35
Ori I-286	3912979	12
Ori I-287	3934961	9
Ori I-288	3952385	73
Ori I-289	3992829	59
Ori I-290	4010394	6
Ori I-291	4016502	31
Ori I-292	4038170	3
Ori I-293	4050599	2
Ori I-294	4069681	40
Ori I-295	4088333	61
Ori I-296	4118055	11
Ori I-297	4136477	42
Ori I-298	4143111	19
Ori I-299	4152695	11
Ori I-300	4161251	12
Ori I-301	4187324	30
Ori I-302	4195850	22
Ori I-303	4206893	6
Ori I-304	4223016	7
Ori I-305	4232075	11
Ori I-306	4243426	13
Ori I-307	4253423	42
Ori I-308	4264942	19
Ori I-309	4276774	46
Ori I-310	4285351	5
Ori I-311	4291797	16
Ori I-312	4301928	19
Ori I-313	4325978	60
Ori I-314	4331353	10
Ori I-315	4339346	6
Ori I-316	4352827	10
Ori I-317	4367069	11
Ori I-318	4390086	17
Ori I-319	4404539	3
Ori I-320	4414057	30
Ori I-321	4416558	21
Ori I-322	4428634	15
Ori I-323	4438136	33
Ori I-324	4470788	2
Ori I-325	4483143	28
Ori I-326	4491913	25
Ori I-327	4498681	11
Ori I-328	4510723	7
Ori I-329	4518600	20
Ori I-330	4534926	33
Ori I-331	4542343	20
Ori I-332	4551856	15
Ori I-333	4558164	6
Ori I-334	4577418	25
Ori I-335	4585551	24
Ori I-336	4590471	10
Ori I-337	4596683	13
Ori I-338	4601582	23
Ori I-339	4607112	6
Ori I-340	4619130	10
Ori I-341	4637595	8
Ori I-342	4650391	7
Ori I-343	4658468	7
Ori I-344	4666550	7
Ori I-345	4682800	8
Ori I-346	4700003	10
Ori I-347	4705216	1
Ori I-348	4723000	29
Ori I-349	4739355	34
Ori I-350	4754248	1
Ori I-351	4760930	1
Ori I-352	4778225	25
Ori I-353	4791819	1
Ori I-354	4804713	14
Ori I-355	4822772	7
Ori I-356	4845092	30
Ori I-357	4855456	22
Ori I-358	4874446	39
Ori I-359	4897390	10
Ori I-360	4903246	6
Ori I-361	4924760	26
Ori I-362	4934397	15
Ori I-363	4939040	1
Ori I-364	4941622	2
Ori I-365	4948390	3
Ori I-366	4964717	42
Ori I-367	4980632	12
Ori I-368	4990124	6
Ori I-369	4996116	1
Ori I-370	5002866	15
Ori I-371	5014479	9
Ori I-372	5023091	41
Ori I-373	5034396	4
Ori I-374	5044477	20
Ori I-375	5066571	9
Ori I-376	5098334	20
Ori I-377	5121402	6
Ori I-378	5140115	16
Ori I-379	5155963	38
Ori I-380	5175504	17
Ori I-381	5180320	18
Ori I-382	5189450	12
Ori I-383	5218635	5
Ori I-384	5234575	30
Ori I-385	5252907	13
Ori I-386	5262630	1
Ori I-387	5277780	1
Ori I-388	5291946	5
Ori I-389	5298628	1
Ori I-390	5308924	1
Ori I-391	5317376	1
Ori I-392	5328421	8
Ori I-393	5353592	5
Ori I-394	5361223	1
Ori I-395	5366841	4
Ori I-396	5393545	17
Ori I-397	5407393	6
Ori I-398	5413756	4
Ori I-399	5437726	36
Ori I-400	5449302	31
Ori I-401	5462253	6
Ori I-402	5471857	28
Ori I-403	5480929	16
Ori I-404	5486445	33
Ori I-405	5499355	4
Ori I-406	5513265	1
Ori I-407	5523977	3
Ori I-408	5536755	1
Ori II-1	95383	15
Ori II-2	113905	2
Ori II-3	129902	6
Ori II-4	140082	14
Ori II-5	149656	14
Ori II-6	171214	1
Ori II-7	183177	8
Ori II-8	195776	1
Ori II-9	208542	2
Ori II-10	218399	2
Ori II-11	235120	1
Ori II-12	246667	1
Ori II-13	259783	18
Ori II-14	265692	7
Ori II-15	279184	38
Ori II-16	289429	29
Ori II-17	318308	39
Ori II-18	326041	48
Ori II-19	342517	7
Ori II-20	359839	19
Ori II-21	372533	5
Ori II-22	390762	10
Ori II-23	408532	41
Ori II-24	432057	7
Ori II-25	448794	28
Ori II-26	462896	1
Ori II-27	487818	9
Ori II-28	502445	6
Ori II-29	512980	44
Ori II-30	518689	40
Ori II-31	537904	12
Ori II-32	551228	3
Ori II-33	570157	43
Ori II-34	594429	22
Ori II-35	604687	28
Ori II-36	621879	1
Ori II-37	637463	38
Ori II-38	645536	6
Ori II-39	649254	16
Ori II-40	657434	2
Ori II-41	673538	30
Ori II-42	685043	41
Ori II-43	719088	22
Ori II-44	742342	25
Ori II-45	745220	62
Ori II-46	756559	32
Ori II-47	776260	3
Ori II-48	787519	9
Ori II-49	794461	9
Ori II-50	805432	23
Ori II-51	818330	65
Ori II-52	840165	37
Ori II-53	871728	1
Ori II-54	883547	9
Ori II-55	902850	4
Ori II-56	919729	15
Ori II-57	938970	11
Ori II-58	957997	16
Ori II-59	973319	5
Ori II-60	991031	4
Ori II-61	1009012	6
Ori II-62	1021416	14
Ori II-63	1034630	6
Ori II-64	1048973	16
Ori II-65	1057797	26
Ori II-66	1089225	10
Ori II-67	1107356	27
Ori II-68	1120149	10
Ori II-69	1123753	2
Ori II-70	1141686	41
Ori II-71	1157276	29
Ori II-72	1167105	16
Ori II-73	1169916	21
Ori II-74	1201815	2
Ori II-75	1211576	8
Ori II-76	1218935	5
Ori II-77	1228956	16
Ori II-78	1232601	10
Ori II-79	1240584	32
Ori II-80	1246420	24
Ori II-81	1255201	17
Ori II-82	1263905	53
Ori II-83	1272086	32
Ori II-84	1279970	58
Ori II-85	1312584	37
Ori II-86	1316300	29
Ori II-87	1322695	8
Ori II-88	1354079	5
Ori II-89	1390370	41
Ori II-90	1404843	7
Ori II-91	1414134	5
Ori II-92	1420712	10
Ori II-93	1428946	16
Ori II-94	1444492	28
Ori II-95	1449751	21
Ori II-96	1462619	41
Ori II-97	1490539	4
Ori II-98	1514321	21
Ori II-99	1519956	3
Ori II-100	1529334	20
Ori II-101	1536905	11
Ori II-102	1545364	51
Ori II-103	1565674	2
Ori II-104	1587587	13
Ori II-105	1592054	19
Ori II-106	1649764	20
Ori II-107	1658122	32
Ori II-108	1664975	17
Ori II-109	1680440	15
Ori II-110	1688574	8
Ori II-111	1704867	41
Ori II-112	1717752	17
Ori II-113	1730309	12
Ori II-114	1753434	16
Ori II-115	1765886	27
Ori II-116	1781829	26
Ori II-117	1791904	6
Ori II-118	1797195	3
Ori II-119	1808026	20
Ori II-120	1833724	4
Ori II-121	1837685	5
Ori II-122	1845199	2
Ori II-123	1870330	9
Ori II-124	1880179	12
Ori II-125	1895505	12
Ori II-126	1918104	9
Ori II-127	1929243	17
Ori II-128	1941985	42
Ori II-129	1955244	28
Ori II-130	1964686	18
Ori II-131	1987173	8
Ori II-132	2027780	30
Ori II-133	2035403	34
Ori II-134	2056510	30
Ori II-135	2072281	10
Ori II-136	2077564	11
Ori II-137	2091888	6
Ori II-138	2100904	1
Ori II-139	2109310	1
Ori II-140	2117792	25
Ori II-141	2132132	22
Ori II-142	2139624	18
Ori II-143	2145514	7
Ori II-144	2163634	25
Ori II-145	2180590	27
Ori II-146	2190182	30
Ori II-147	2207092	25
Ori II-148	2216239	20
Ori II-149	2231868	22
Ori II-150	2238603	12
Ori II-151	2252074	18
Ori II-152	2282820	12
Ori II-153	2318853	32
Ori II-154	2322243	32
Ori II-155	2347730	21
Ori II-156	2357183	1
Ori II-157	2373967	14
Ori II-158	2379949	9
Ori II-159	2389680	8
Ori II-160	2403598	8
Ori II-161	2412894	12
Ori II-162	2434427	22
Ori II-163	2448612	21
Ori II-164	2465317	5
Ori II-165	2485034	10
Ori II-166	2491092	14
Ori II-167	2499479	8
Ori II-168	2503770	12
Ori II-169	2527412	37
Ori II-170	2547320	2
Ori II-171	2557464	27
Ori II-172	2559093	1
Ori II-173	2596041	29
Ori II-174	2601808	25
Ori II-175	2609155	2
Ori II-176	2614037	6
Ori II-177	2622205	6
Ori II-178	2641131	1
Ori II-179	2662387	6
Ori II-180	2673881	10
Ori II-181	2703235	29
Ori II-182	2723006	6
Ori II-183	2742002	34
Ori II-184	2749420	10
Ori II-185	2766183	18
Ori II-186	2778285	5
Ori II-187	2789729	30
Ori II-188	2792440	44
Ori II-189	2799830	47
Ori II-190	2812552	1
Ori II-191	2822096	9
Ori II-192	2851918	6
Ori II-193	2871220	8
Ori II-194	2880262	7
Ori II-195	2900409	14
Ori II-196	2916236	3
Ori II-197	2926087	3
Ori II-198	2930902	6
Ori II-199	2935558	12
Ori II-200	2942660	28
Ori II-201	2962766	2
Ori II-202	2967941	3
Ori II-203	2976815	4
Ori II-204	2983316	17
Ori II-205	2986841	21
Ori II-206	3006087	1
Ori II-207	3017563	1
Ori II-208	3025845	13
Ori II-209	3032267	7
Ori II-210	3036105	5
Ori II-211	3039997	6
Ori II-212	3051269	30
Ori II-213	3059406	7
Ori II-214	3071638	10
Ori II-215	3086513	11
Ori II-216	3091974	5
Ori II-217	3097222	17
Ori II-218	3111629	10
Ori II-219	3116780	6
Ori II-220	3123468	14
Ori II-221	3138358	13
Ori II-222	3164076	2
Ori II-223	3175543	37
Ori II-224	3190233	3
Ori II-225	3199818	2
Ori II-226	3214362	5
Ori II-227	3218556	5
Ori II-228	3237173	17
Ori II-229	3252870	9
Ori II-230	3275570	9
Ori II-231	3289550	23
Ori II-232	3305235	6
Ori II-233	3315172	22
Ori II-234	3365308	34
Ori II-235	3398583	11
Ori II-236	3405453	6
Ori II-237	3419511	14
Ori II-238	3424585	41
Ori II-239	3440203	2
Ori II-240	3455022	7
Ori II-241	3467468	21
Ori II-242	3493499	21
Ori II-243	3516675	19
Ori II-244	3531565	1
Ori II-245	3539857	9
Ori II-246	3557798	3
Ori II-247	3561732	7
Ori II-248	3578125	6
Ori II-249	3610155	10
Ori II-250	3620129	10
Ori II-251	3635929	40
Ori II-252	3646453	12
Ori II-253	3659529	23
Ori II-254	3682163	19
Ori II-255	3693112	6
Ori II-256	3703535	1
Ori II-257	3720420	14
Ori II-258	3725567	16
Ori II-259	3738188	14
Ori II-260	3756712	17
Ori II-261	3764707	34
Ori II-262	3780241	2
Ori II-263	3803892	16
Ori II-264	3818098	31
Ori II-265	3827825	16
Ori II-266	3841437	24
Ori II-267	3855342	9
Ori II-268	3869682	4
Ori II-269	3886485	1
Ori II-270	3900253	5
Ori II-271	3904410	1
Ori II-272	3916478	32
Ori II-273	3928190	18
Ori II-274	3938481	35
Ori II-275	3953780	16
Ori II-276	3962583	5
Ori II-277	3970452	4
Ori II-278	3990318	4
Ori II-279	4002516	9
Ori II-280	4007606	2
Ori II-281	4022194	23
Ori II-282	4033745	27
Ori II-283	4051434	7
Ori II-284	4071488	5
Ori II-285	4076171	7
Ori II-286	4081184	11
Ori II-287	4089537	11
Ori II-288	4098783	6
Ori II-289	4110594	1
Ori II-290	4125259	9
Ori II-291	4144648	25
Ori II-292	4169757	7
Ori II-293	4176724	10
Ori II-294	4201876	16
Ori II-295	4218106	3
Ori II-296	4228211	8
Ori II-297	4239024	26
Ori II-298	4252369	4
Ori II-299	4268616	5
Ori II-300	4277149	4
Ori II-301	4291694	2
Ori II-302	4296568	1
Ori II-303	4303482	15
Ori II-304	4310678	9
Ori II-305	4316724	9
Ori II-306	4322099	1
Ori II-307	4339109	7
Ori II-308	4362350	18
Ori II-309	4377939	12
Ori II-310	4398329	1
Ori II-311	4412059	1
Ori II-312	4426827	10
Ori III-1	33072	37
Ori III-2	53520	26
Ori III-3	63551	12
Ori III-4	67657	26
Ori III-5	74211	45
Ori III-6	83162	13
Ori III-7	88239	2
Ori III-8	89852	13
Ori III-9	97972	14
Ori III-10	107375	25
Ori III-11	118893	64
Ori III-12	123235	50
Ori III-13	142698	7
Ori III-14	172314	4
Ori III-15	189261	29
Ori III-16	203746	52
Ori III-17	221807	27
Ori III-18	233612	31
Ori III-19	247585	14
Ori III-20	256477	13
Ori III-21	280953	18
Ori III-22	288104	46
Ori III-23	299321	17
Ori III-24	308448	18
Ori III-25	314888	14
Ori III-26	332126	33
Ori III-27	368974	43
Ori III-28	382413	9
Ori III-29	397693	49
Ori III-30	411015	9
Ori III-31	429780	11
Ori III-32	442665	1
Ori III-33	454392	18
Ori III-34	463582	13
Ori III-35	471015	34
Ori III-36	482235	7
Ori III-37	507467	25
Ori III-38	518748	62
Ori III-39	525748	18
Ori III-40	530741	18
Ori III-41	551122	8
Ori III-42	557218	7
Ori III-43	565937	48
Ori III-44	575026	52
Ori III-45	582170	9
Ori III-46	604102	35
Ori III-47	610398	16
Ori III-48	614675	5
Ori III-49	623745	6
Ori III-50	633017	12
Ori III-51	642400	38
Ori III-52	650744	10
Ori III-53	664707	22
Ori III-54	669270	22
Ori III-55	687965	3
Ori III-56	706984	17
Ori III-57	718849	47
Ori III-58	738425	24
Ori III-59	755699	25
Ori III-60	766179	30
Ori III-61	790566	16
Ori III-62	801635	22
Ori III-63	806310	4
Ori III-64	821150	53
Ori III-65	835052	15
Ori III-66	844051	18
Ori III-67	852566	64
Ori III-68	877939	12
Ori III-69	888872	3
Ori III-70	903088	23
Ori III-71	936142	52
Ori III-72	972909	45
Ori III-73	986420	49
Ori III-74	1007495	27
Ori III-75	1015638	15
Ori III-76	1024312	21
Ori III-77	1029103	7
Ori III-78	1035111	9
Ori III-79	1042644	2
Ori III-80	1046529	7
Ori III-81	1053603	4
Ori III-82	1061738	26
Ori III-83	1065271	26
Ori III-84	1144065	23
Ori III-85	1166153	17
Ori III-86	1178803	14
Ori III-87	1193147	40
Ori III-88	1202595	15
Ori III-89	1213271	6
Ori III-90	1229658	4
Ori III-91	1255450	56
Ori III-92	1281777	9
Ori III-93	1298289	16
Ori III-94	1308642	6
Ori III-95	1322786	52
Ori III-96	1340542	55
Ori III-97	1369233	48
Ori III-98	1396804	43
Ori III-99	1409066	57
Ori III-100	1416334	53
Ori III-101	1451189	46
Ori III-102	1471600	12
Ori III-103	1485038	2
Ori III-104	1511153	28
Ori III-105	1531714	45
Ori III-106	1542795	11
Ori III-107	1558661	43
Ori III-108	1578378	42
Ori III-109	1594674	53
Ori III-110	1608596	52
Ori III-111	1615755	13
Ori III-112	1625914	1
Ori III-113	1640448	15
Ori III-114	1655583	24
Ori III-115	1658391	8
Ori III-116	1683073	49
Ori III-117	1691448	49
Ori III-118	1717654	76
Ori III-119	1722830	49
Ori III-120	1741516	10
Ori III-121	1753518	48
Ori III-122	1758406	32
Ori III-123	1782355	10
Ori III-124	1794867	10
Ori III-125	1812940	17
Ori III-126	1821777	42
Ori III-127	1843516	52
Ori III-128	1858637	14
Ori III-129	1869591	27
Ori III-130	1886985	9
Ori III-131	1896728	6
Ori III-132	1930800	25
Ori III-133	1966937	38
Ori III-134	1976530	21
Ori III-135	1985155	13
Ori III-136	1994696	20
Ori III-137	2001220	20
Ori III-138	2011666	13
Ori III-139	2022227	23
Ori III-140	2035807	48
Ori III-141	2046290	17
Ori III-142	2069384	25
Ori III-143	2076986	14
Ori III-144	2094845	1
Ori III-145	2104673	28
Ori III-146	2116823	32
Ori III-147	2127134	5
Ori III-148	2134335	18
Ori III-149	2141517	24
Ori III-150	2152468	13
Ori III-151	2159427	3
Ori III-152	2169269	14
Ori III-153	2187653	16
Ori III-154	2204942	54
Ori III-155	2207771	13
Ori III-156	2220027	11
Ori III-157	2223435	8
Ori III-158	2236847	4
Ori III-159	2248700	10
Ori III-160	2262826	7
Ori III-161	2270016	10
Ori III-162	2277456	32
Ori III-163	2292222	14
Ori III-164	2300593	23
Ori III-165	2336653	24
Ori III-166	2362302	27
Ori III-167	2368801	17
Ori III-168	2384723	49
Ori III-169	2391951	19
Ori III-170	2405446	19
Ori III-171	2409900	19
Ori III-172	2420654	24
Ori III-173	2431896	39

### Sheet: Table S2
Table S2: Indices and locations of peaks identified in experimental and simulated data
Experimental data		Simulated data
Peak index	Peak Location	Peak index	Peak Location
Chromosome I
Peak I-1	743567	Peak S I-1	713029
Peak I-2	1057678	Peak S I-2	1088084
Peak I-3	1237216	Peak S I-3	1235693
Peak I-4	1453451	Peak S I-4	1442837
		Peak S I-5	1836175
Peak I-5	2744185
Peak I-6	2957439
Peak I-7	3320520
		Peak S I-6	3410586
Peak I-8	3584915	Peak S I-7	3560706
		Peak S I-8	3756323
Peak I-9	3886188	Peak S I-9	3898021
Peak I-10	3984803	Peak S I-10	3952385
Peak I-11	4284883	Peak S I-11	4291797
Peak I-12	5148036
Chromosome II
		Peak SII-1	326041
Peak II-1	534794	Peak SII-2	512980
		Peak SII-3	745220
Peak II-2	836957
Peak II-3	1273896	Peak SII-4	1272086
Peak II-4	1453711
Peak II-5	1594832
Peak II-6	1765930
Peak II-7	2039043
Peak II-8	2128631
Peak II-9	2451473
Peak II-10	2791109	Peak SII-5	2792440
Peak II-11	3169278
Chromosome III
		Peak SIII-1	118893
Peak III-1	221950
Peak III-2	553445	Peak SIII-2	551122
		Peak SIII-3	835052
Peak III-3	975716
Peak III-4	1409238	Peak SIII-4	1409066
Peak III-5	1592785
Peak III-6	1703620	Peak SIII-5	1717654
		Peak SIII-6	2207771
Total Number of Identified Peaks	29		22
Common Peaks	14		14
